# A Unified Theory and Bayesian Framework for Phenological Inference from Biocollection Data: Resolving Paradoxes by Considering Phenophase Duration

**DOI:** 10.1101/2025.06.20.660820

**Authors:** David J. Hearn, Daniel S. Caetano

## Abstract

- Phenology, the study of recurring biological events, has gained increased attention with the rise of digitized biocollections. However, no general theoretical framework has linked variation in biocollection data to underlying phenological processes.
- We present a unified statistical theory of phenological distributions that mathematically integrates phenological extremes, onset timing, phenophase duration, cessation, and peak activity and links these phenomena to variation in biocollection data.
- A key insight from this theory is that phenological sensitivity estimates from biocollection data are confounded by phenophase duration. Both onset and duration contribute to variation in collection dates, and standard regression methods cannot disentangle these effects.
- To address this, we develop a Bayesian inference framework based on Gaussian processes (GPs) that explicitly models onset and duration as latent variables. We assess its performance under various scenarios, including model misspecification and identifiability, and show that it outperforms three alternative methods.
- Applying the method to an empirical dataset of over 5,000 herbarium records, we find that phenophase duration frequently acts as a confounder, correlating with one or more covariates across all species examined.
- These results highlight that phenophase duration is a critical but underappreciated factor in phenological studies using biocollection data.
