## Supplementary material for "A Unified Theory and Bayesian Framework for Phenological Inference from Biocollection Data: Resolving Paradoxes by Considering Phenophase Duration": Table S1

### Sheet: Sheet1
Table S1. Full description of attributes for the simulations described in the text body. Units for parameters and variables are in days except for slopes which are days / covariate. When minimum and maximum values are present, a random value between these bounds was selected for each simulation replicate. Notes provide additional details.
Simulation	Attribute	Minimum	Maximum	Notes
Monte Carlo Simulation / Theory
Monte Carlo Simulation / Theory	replicates	1000
Monte Carlo Simulation / Theory	response	0	365
Monte Carlo Simulation / Theory	mean onset	75	225
Monte Carlo Simulation / Theory	mean duration	10	100
Monte Carlo Simulation / Theory	sigma	5	21
Validation	replicates	1000	NA
Validation	sample size	5	1000
Validation	beta distribution shape parameters	1.5	3000
Validation	response	0	365
Validation	mean onset	25	340
Validation	SD onset	5	21
Validation	mean duration	10	100
Validation	SD duration	5	21
Validation	mean onset hyperparameter SD	5	10
Validation	mean onset hyperparameter mean raw error	-25	25
Validation	SD onset hyperparameter SD	5	10
Validation	SD onset hyperparameter mean raw error	-5	5
Validation	mean duration hyperparameter SD	5	10
Validation	mean duration hyperparameter mean raw error	-10	10
Validation	SD duration hyperparameter SD	5	10
Validation	SD duration hyperparameter mean raw error	-5	5
Pearse Comparison	replicates	1000	NA	For each combination of sample size and population size
Pearse Comparison	sample size	10	90	Exhaustively by increments of 2
Pearse Comparison	k	10	90	Matched to the sample size
Pearse Comparison	population size	100, 10000, 1000000	NA	Three population sizes
Pearse Comparison	response	0	365
Pearse Comparison	mean onset	150	NA	Same for all replicates
Pearse Comparison	sigma	10	NA	Same for all replicates
Pearse Comparison	mean duration	30	NA	Same for all replicates
Pearse Comparison	mean onset hyperparameter SD normal prior	14	21
Pearse Comparison	mean onset hyperparameter mean raw error normal prior	-21	21
Pearse Comparison	mean duration hyperparameter SD normal prior	7	14
Pearse Comparison	mean duration hyperparameter mean raw error normal prior	-14	14
Pearse Comparison	SD onset hyperparameter SD normal prior	7	14
Pearse Comparison	SD onset hyperparameter mean raw error normal prior	-7	7
Phenology Paradox	replicates	1000	NA	For each of the six Scenarios
Phenology Paradox	sample size	1000	NA
Phenology Paradox	response	0	365
Phenology Paradox	covariate	-2	24
Phenology Paradox	duration start for Scenarios 1, 5, 6 (positive duration model slope)	50	NA
Phenology Paradox	duration start for Scenarios 2,3,4 (negative duration model slope)	90	NA
Phenology Paradox	anchor onset model	182.5	NA	Held constant at middle response value
Phenology Paradox	anchor duration model	NA	NA	Not set a priori
Phenology Paradox	mean onset	75	225
Phenology Paradox	mean duration	50	90
Phenology Paradox	sigma	7		Held constant
Phenology Paradox	onset model slope	0.75	5.76923	Minimum: arbitrarily set to 0.75; Maximum: range in mean onset / range in covariate
Phenology Paradox	duration model slope	0.307692	1.53846	Minimum: arbitrarily set to maximum slope / 5; Maximum: range in mean duration / range in covariate
Phenology Paradox	slope onset model hyperparameter mean normal prior	NA	NA	Set to the estimate from quantile regression at the 10% quantile
Phenology Paradox	slope onset model hyperparameter SD normal prior	5.66	NA	Set to twice the SD on phenological sensitivities from Calinger et al. 2013
Phenology Paradox	slope duration model hyperparameter mean normal prior	NA	NA	Set to the difference between the estimate from quantile regression at the 90% quantile (cessation) and the 10% quantile (onset)
Phenology Paradox	slope duration model hyperparameter SD normal prior	0.710585	NA	Set to twice the SD of the uniform distribution bound between minimum and maximum slopes (low precision)
Phenology Paradox	sigma hyperparameter SD normal prior	3.5	NA	Held constant
Phenology Paradox	sigma hyperparameter mean raw error normal prior	NA	NA	Held to constant value of 7
Phenology Paradox	anchor onset model hyperparameter mean inverse gamma prior	NA	NA	Set to the estimate from quantile regression at the 10% quantile
Phenology Paradox	anchor onset model hyperparameter SD inverse gamma prior	14	NA	Held constant
Phenology Paradox	anchor duration model hyperparameter mean inverse gamma prior	NA	NA	Set to the difference between the estimate from quantile regression at the 90% quantile (cessation) and the 10% quantile (onset)
Phenology Paradox	anchor duration model hyperparameter SD inverse gamma prior	14	NA	Held constant
