## Supplementary material for "A Unified Theory and Bayesian Framework for Phenological Inference from Biocollection Data: Resolving Paradoxes by Considering Phenophase Duration": Table S2

### Sheet: dataSummary.edit
Species	Variable	N	Min	Max	Mean	SD
Anemone quinquefolia	N All Specimens	728
Anemone quinquefolia	N Reproductive Specimens with Image	396
Anemone quinquefolia	N Filtered Specimens	350
Anemone quinquefolia	Response Variable: DOY	350	96	157	126.226	10.3803
Anemone quinquefolia	Covariate: AnnualMonthlyAverageTemp	350	4.60426	15.529	9.537	1.62881
Anemone quinquefolia	Covariate: Elevation	350	0.17	997.04	268.568	202.938
Anemone quinquefolia	Covariate: FirstQuarterMonthlyAverageTemp	350	-8.07385	7.00489	-0.927911	2.45186
Anemone quinquefolia	Covariate: Latitude	350	34.4972	46.5751	40.8548	1.25885
Anemone quinquefolia	Covariate: SpringMonthlyAverageTemp	350	3.67938	14.4261	8.51378	1.84513
Anemone quinquefolia	Covariate: Year	350	1859.28	2021.27	1947.83	37.3997
Camassia scilloides	N All Specimens	436
Camassia scilloides	N Reproductive Specimens with Image	168
Camassia scilloides	N Filtered Specimens	144
Camassia scilloides	Response Variable: DOY	144	88	164	124.764	17.7469
Camassia scilloides	Covariate: AnnualMonthlyAverageTemp	144	7.09944	21.0192	13.3721	3.14965
Camassia scilloides	Covariate: Elevation	144	21.83	439.31	200.23	89.5782
Camassia scilloides	Covariate: FirstQuarterMonthlyAverageTemp	144	-7.7215	14.8404	3.37197	4.58922
Camassia scilloides	Covariate: Latitude	144	30.5051	42.9416	37.8081	3.11007
Camassia scilloides	Covariate: SpringMonthlyAverageTemp	144	6.1318	20.6509	12.896	3.46193
Camassia scilloides	Covariate: Year	144	1871.37	2021.35	1962	36.6235
Cardamine concatenata	N All Specimens	1133
Cardamine concatenata	N Reproductive Specimens with Image	315
Cardamine concatenata	N Filtered Specimens	282
Cardamine concatenata	Response Variable: DOY	282	45	148	105.482	18.1616
Cardamine concatenata	Covariate: AnnualMonthlyAverageTemp	282	4.5529	20.1956	11.9852	2.85717
Cardamine concatenata	Covariate: Elevation	282	0.29	619.13	155.922	103.008
Cardamine concatenata	Covariate: FirstQuarterMonthlyAverageTemp	282	-9.1705	14.1741	1.8567	4.34409
Cardamine concatenata	Covariate: Latitude	282	30.5797	46.5689	39.2495	2.77672
Cardamine concatenata	Covariate: SpringMonthlyAverageTemp	282	3.52759	21.2149	11.3207	3.15705
Cardamine concatenata	Covariate: Year	282	1871.27	2021.27	1965.66	36.1419
Claytonia virginica	N All Specimens	1814
Claytonia virginica	N Reproductive Specimens with Image	1057
Claytonia virginica	N Filtered Specimens	940
Claytonia virginica	Response Variable: DOY	940	52	156	113.829	17.5807
Claytonia virginica	Covariate: AnnualMonthlyAverageTemp	940	5.11747	19.5991	11.6388	2.23778
Claytonia virginica	Covariate: Elevation	940	0.5	677.23	184.815	123.122
Claytonia virginica	Covariate: FirstQuarterMonthlyAverageTemp	940	-9.00971	12.9996	1.45891	3.25602
Claytonia virginica	Covariate: Latitude	940	31.7479	44.9992	39.507	1.87815
Claytonia virginica	Covariate: SpringMonthlyAverageTemp	940	3.76024	20.7096	10.9037	2.58707
Claytonia virginica	Covariate: Year	940	1850.39	2021.33	1959.96	35.1062
Collinsia verna	N All Specimens	231
Collinsia verna	N Reproductive Specimens with Image	144
Collinsia verna	N Filtered Specimens	124
Collinsia verna	Covariate: Response Variable: DOY	124	100	155	127.008	10.6942
Collinsia verna	Covariate: AnnualMonthlyAverageTemp	124	8.01102	14.5204	11.1509	1.26805
Collinsia verna	Covariate: Elevation	124	112.41	499.18	267.675	72.6927
Collinsia verna	Covariate: FirstQuarterMonthlyAverageTemp	124	-3.64933	5.4866	0.895129	2.00451
Collinsia verna	Covariate: Latitude	124	36.2961	41.8881	39.8418	1.0675
Collinsia verna	Covariate: SpringMonthlyAverageTemp	124	7.02136	14.453	10.3361	1.65488
Collinsia verna	Covariate: Year	124	1869.4	2021.33	1960.94	38.6972
Dicentra cucullaria	N All Specimens	1615
Dicentra cucullaria	N Reproductive Specimens with Image	820
Dicentra cucullaria	N Filtered Specimens	676
Dicentra cucullaria	Response Variable: DOY	676	72	148	109.469	12.7764
Dicentra cucullaria	Covariate: AnnualMonthlyAverageTemp	676	3.96336	16.9651	11.0667	2.2006
Dicentra cucullaria	Covariate: Elevation	676	-0.22	1257.31	218.183	198.007
Dicentra cucullaria	Covariate: FirstQuarterMonthlyAverageTemp	676	-9.56774	8.92171	1.08773	3.14395
Dicentra cucullaria	Covariate: Latitude	676	34.3174	47.6115	39.907	2.39672
Dicentra cucullaria	Covariate: SpringMonthlyAverageTemp	676	2.40985	17.3918	10.2921	2.5667
Dicentra cucullaria	Covariate: Year	676	1862.3	2021.31	1955.59	34.0694
Enemion biternatum	N All Specimens	433
Enemion biternatum	N Reproductive Specimens with Image	115
Enemion biternatum	N Filtered Specimens	110
Enemion biternatum	Response Variable: DOY	110	40	151	112.118	21.8308
Enemion biternatum	Covariate: AnnualMonthlyAverageTemp	110	5.17091	20.1609	11.925	3.00551
Enemion biternatum	Covariate: Elevation	110	24.3	424.22	204.012	77.4747
Enemion biternatum	Covariate: FirstQuarterMonthlyAverageTemp	110	-7.91417	15.6671	1.62016	4.57318
Enemion biternatum	Covariate: Latitude	110	30.4585	45.2506	38.8613	2.88489
Enemion biternatum	Covariate: SpringMonthlyAverageTemp	110	3.66034	21.0585	11.3184	3.29245
Enemion biternatum	Covariate: Year	110	1883.41	2021.31	1947.73	34.9059
Erythronium americanum	N All Specimens	896
Erythronium americanum	N Reproductive Specimens with Image	547
Erythronium americanum	N Filtered Specimens	509
Erythronium americanum	Response Variable: DOY	509	62	148	108.953	14.5873
Erythronium americanum	Covariate: AnnualMonthlyAverageTemp	509	5.88557	18.481	11.3903	2.36437
Erythronium americanum	Covariate: Elevation	509	-0.22	1204.72	215.731	163.459
Erythronium americanum	Covariate: FirstQuarterMonthlyAverageTemp	509	-7.24108	11.6423	1.37559	3.3837
Erythronium americanum	Covariate: Latitude	509	32.544	45.0333	39.4415	2.21483
Erythronium americanum	Covariate: SpringMonthlyAverageTemp	509	4.04649	17.9011	10.6161	2.76459
Erythronium americanum	Covariate: Year	509	1869.31	2020.25	1965.5	31.7109
Mertensia virginica	N All Specimens	711
Mertensia virginica	N Reproductive Specimens with Image	459
Mertensia virginica	N Filtered Specimens	411
Mertensia virginica	Response Variable: DOY	411	73	158	116.893	14.151
Mertensia virginica	Covariate: AnnualMonthlyAverageTemp	411	6.32159	15.4088	11.3858	1.67
Mertensia virginica	Covariate: Elevation	411	-0.69	507.4	180.258	111.846
Mertensia virginica	Covariate: FirstQuarterMonthlyAverageTemp	411	-5.71567	8.298	1.36748	2.62885
Mertensia virginica	Covariate: Latitude	411	35.7281	43.0606	39.6804	1.20479
Mertensia virginica	Covariate: SpringMonthlyAverageTemp	411	5.00597	15.9549	10.6423	2.01116
Mertensia virginica	Covariate: Year	411	1845.29	2021.31	1953.72	37.3956
Podophyllum peltatum	N All Specimens	1863
Podophyllum peltatum	N Reproductive Specimens with Image	816
Podophyllum peltatum	N Filtered Specimens	717
Podophyllum peltatum	Response Variable: DOY	717	69	163	124.222	18.4013
Podophyllum peltatum	Covariate: AnnualMonthlyAverageTemp	717	6.20726	20.1609	12.245	3.01644
Podophyllum peltatum	Covariate: Elevation	717	-0.62	702.05	187.143	144.559
Podophyllum peltatum	Covariate: FirstQuarterMonthlyAverageTemp	717	-5.39741	15.1319	2.40829	4.1359
Podophyllum peltatum	Covariate: Latitude	717	30.2305	43.5898	38.6871	2.8226
Podophyllum peltatum	Covariate: SpringMonthlyAverageTemp	717	4.53678	21.532	11.6025	3.41374
Podophyllum peltatum	Covariate: Year	717	1861.38	2021.35	1960.11	32.8931
Primula meadia	N All Specimens	266
Primula meadia	N Reproductive Specimens with Image	99
Primula meadia	N Filtered Specimens	86
Primula meadia	Response Variable: DOY	86	84	171	127.977	18.9879
Primula meadia	Covariate: AnnualMonthlyAverageTemp	86	7.18849	18.5414	12.1133	2.51198
Primula meadia	Covariate: Elevation	86	85.4	397.65	206.509	60.4587
Primula meadia	Covariate: FirstQuarterMonthlyAverageTemp	86	-5.22099	11.1341	1.84319	3.61382
Primula meadia	Covariate: Latitude	86	32.4665	42.3671	38.7276	2.34405
Primula meadia	Covariate: SpringMonthlyAverageTemp	86	7.02868	18.3382	11.7529	2.74925
Primula meadia	Covariate: Year	86	1900.41	2018.3	1945.63	29.5638
Sanguinaria canadensis	N All Specimens	1564
Sanguinaria canadensis	N Reproductive Specimens with Image	502
Sanguinaria canadensis	N Filtered Specimens	424
Sanguinaria canadensis	Response Variable: DOY	424	55	142	106.693	14.7198
Sanguinaria canadensis	Covariate: AnnualMonthlyAverageTemp	424	3.39269	20.1007	11.0502	2.51614
Sanguinaria canadensis	Covariate: Elevation	424	-0.13	635.8	173.211	120.347
Sanguinaria canadensis	Covariate: FirstQuarterMonthlyAverageTemp	424	-11.5359	13.8903	0.76342	3.58261
Sanguinaria canadensis	Covariate: Latitude	424	30.8128	46.9158	39.881	2.2863
Sanguinaria canadensis	Covariate: SpringMonthlyAverageTemp	424	1.94965	21.0585	10.1261	2.82766
Sanguinaria canadensis	Covariate: Year	424	1862.3	2020.24	1948.83	36.3049
Thalictrum thalictroides	N All Specimens	1163
Thalictrum thalictroides	N Reproductive Specimens with Image	651
Thalictrum thalictroides	N Filtered Specimens	590
Thalictrum thalictroides	Response Variable: DOY	590	53	166	118.71	18.5255
Thalictrum thalictroides	Covariate: AnnualMonthlyAverageTemp	590	6.00854	19.9126	11.2662	2.33967
Thalictrum thalictroides	Covariate: Elevation	590	-0.22	768.38	251.48	138.832
Thalictrum thalictroides	Covariate: FirstQuarterMonthlyAverageTemp	590	-6.67352	12.8243	1.17182	3.34478
Thalictrum thalictroides	Covariate: Latitude	590	30.5797	44.3089	39.4206	2.11348
Thalictrum thalictroides	Covariate: SpringMonthlyAverageTemp	590	3.31605	20.3856	10.5773	2.69697
Thalictrum thalictroides	Covariate: Year	590	1880.34	2021.33	1955.29	34.4925
